# Nanos downregulates maternal mRNAs in germline during *Drosophila* early embryogenesis

**DOI:** 10.1101/2025.08.18.670776

**Authors:** Yasuhiro Kozono, Makoto Hayashi, Miho Asaoka, Satoru Kobayashi

## Abstract

**Background:** Many maternal mRNAs in *Drosophila* primordial germ cells (PGCs) are degraded in concert with the synthesis of new transcripts from the zygotic genome during gastrulation and germ band elongation. However, few studies have focused on maternal mRNA destabilization in PGCs at the blastoderm stage that is prior to zygotic genome activation (ZGA). Thus, the stability of maternal mRNAs at this stage and regulation of their degradation remain poorly understood. To address this gap, we examined the role of Nanos, an RNA-binding protein known to promote mRNA degradation, in blastoderm-stage PGCs.

**Results:** By combining flow cytometry and RNA-seq analysis of PGCs, we identified the transcripts of 898 genes that were increased in *nanos*^−^ PGCs. Among them, maternal mRNAs encoded by 298 genes were downregulated by Nanos in PGCs.

**Conclusions:** Our results show that Nanos downregulates maternal mRNA expression in PGCs before ZGA. As Nanos in *C. elegans* PGCs has also been reported to promote maternal-to-zygotic transition (MZT) via maternal mRNA downregulation during a transcriptionally silent state, our findings highlight the importance of investigating the function of Nanos for understanding the MZT in PGCs across various animal species.
