## Supplementary material for "Nanos downregulates maternal mRNAs in germline during *Drosophila* early embryogenesis": Table S2

### Sheet: Table_S2_4
Table S2	List of "Group I" mRNAs
Genes with false-discovery rate (FDR) < 0.05 and logFC ≧ 1.00 were considered as siginificantly upregulated genes.
*: Gene ID in Flybase
†: Gene symbol of corresponding transcript
‡: Annotation_Symbol in Flybase
§: log2(fold change) values (nanos- / normal) calculated using edgeR
||: log2(counts-per-million)
**: False Discovery Rate (FDR)
FBgn*	gene_symbol†	Annotation_Symbol‡	logFC§	logCPM||	Pvalue	FDR**
FBgn0000008	a	CG6741	1.03144	5.1307	0.00468218	0.0162003
FBgn0000052	Pfas	CG9127	1.04081	5.03557	0.000163061	0.000913729
FBgn0000166	bcd	CG1034	4.00659	2.63593	4.27387e-10	7.62881e-09
FBgn0000562	egl	CG4051	3.34581	6.04008	7.00903e-12	1.52352e-10
FBgn0001108	DCTN1-p150	CG9206	1.21124	5.00684	2.09393e-05	0.000153227
FBgn0001180	hb	CG9786	2.39677	4.73735	5.62864e-05	0.000361216
FBgn0001186	Hex-A	CG3001	1.07008	5.76374	2.48417e-08	3.35342e-07
FBgn0001965	Sos	CG7793	3.20895	3.03141	1.28226e-05	9.8132e-05
FBgn0002036	CG10561	CG10561	1.37895	3.27991	0.00150777	0.00622843
FBgn0002542	lds	CG2684	1.11223	5.8193	1.15775e-08	1.65107e-07
FBgn0002643	mam	CG8118	1.23289	3.43295	0.015963	0.0434279
FBgn0002707	mei-9	CG3697	1.10074	4.06972	0.00166556	0.00678816
FBgn0002778	mnd	CG3297	1.67989	5.97319	3.04663e-16	1.03075e-14
FBgn0002878	mus101	CG11156	1.74718	4.24004	1.29542e-06	1.26898e-05
FBgn0002905	PolQ	CG6019	1.67441	2.22841	0.0026798	0.0101668
FBgn0002906	Blm	CG6920	1.66317	5.38109	3.6147e-08	4.74488e-07
FBgn0003015	osk	CG10901	1.10845	10.2865	2.85785e-07	3.19179e-06
FBgn0003041	pbl	CG8114	1.3967	10.2614	3.47752e-17	1.28398e-15
FBgn0003044	Pcl	CG5109	1.12312	6.72901	0.000647111	0.00301936
FBgn0003048	pcx	CG3443	1.69372	3.95087	0.000240487	0.0012827
FBgn0003093	Pkc98E	CG1954	1.34923	3.16117	0.00094081	0.00414798
FBgn0003218	rdgB	CG11111	2.19406	3.2577	2.5556e-05	0.000182656
FBgn0003310	S	CG4385	1.13059	5.9439	6.46274e-05	0.000405413
FBgn0003334	Scm	CG9495	2.20795	6.55561	3.74391e-11	7.58729e-10
FBgn0003475	spir	CG10076	2.73952	8.34096	6.20886e-46	1.5689e-43
FBgn0003479	spn-A	CG7948	1.12508	6.21849	2.29608e-10	4.23883e-09
FBgn0003655	swa	CG3429	1.05723	7.15443	1.18826e-10	2.27685e-09
FBgn0003742	tra2	CG10128	2.9334	7.59289	2.95284e-97	4.77534e-94
FBgn0003744	trc	CG8637	1.16871	6.10386	1.12949e-09	1.9268e-08
FBgn0003748	Treh	CG9364	1.84337	4.28873	7.04613e-10	1.23056e-08
FBgn0003964	usp	CG4380	1.0189	5.77492	1.37779e-06	1.33583e-05
FBgn0004368	Ptp4E	CG6899	2.37304	3.74133	1.03169e-05	8.0446e-05
FBgn0004369	Ptp99A	CG11516	1.38165	5.48707	1.14619e-09	1.94299e-08
FBgn0004374	neb	CG10718	1.00792	5.43326	0.00103359	0.00449729
FBgn0004649	yl	CG1372	2.5272	5.90438	7.09857e-24	4.25178e-22
FBgn0004650	fs(1)N	CG11411	2.06254	2.60755	0.000299724	0.00155257
FBgn0005386	ash1	CG8887	1.4179	4.57491	0.000296013	0.00153729
FBgn0005536	Mbs	CG32156	1.7916	5.54425	3.56007e-10	6.41129e-09
FBgn0005695	gcl	CG8411	1.03609	11.4916	4.93457e-16	1.62861e-14
FBgn0010309	pigeon	CG10739	1.29512	4.89709	0.00032787	0.00167582
FBgn0010497	dmGlut	CG5304	1.25376	3.76526	0.00116462	0.00499051
FBgn0010611	Hmgs	CG4311	3.3786	5.2961	5.84541e-28	4.77435e-26
FBgn0011225	jar	CG5695	1.83603	4.27024	2.6772e-10	4.89769e-09
FBgn0011236	ken	CG5575	2.39163	3.09274	2.61579e-05	0.000186027
FBgn0011300	babo	CG8224	1.78375	4.86577	1.05067e-06	1.06196e-05
FBgn0011656	Mef2	CG1429	1.25457	4.33498	0.00968504	0.0290264
FBgn0011672	Mvl	CG3671	1.26946	5.26334	0.000280996	0.00146779
FBgn0011703	RnrL	CG5371	1.13412	7.7127	7.09877e-14	1.86973e-12
FBgn0011708	Syx5	CG4214	1.8388	7.39371	2.54424e-34	3.07056e-32
FBgn0011740	alpha-Man-IIa	CG18802	1.02173	5.5843	4.4264e-05	0.000294583
FBgn0011742	Arp2	CG9901	1.40609	7.87646	9.50237e-26	6.40301e-24
FBgn0011802	Gem3	CG6539	1.13425	8.09179	3.82862e-18	1.53258e-16
FBgn0013759	CASK	CG6703	1.18946	4.48187	8.80866e-05	0.000531147
FBgn0013995	Calx	CG5685	2.4321	4.23377	1.87549e-12	4.33291e-11
FBgn0014133	bif	CG1822	2.97962	6.73736	6.93965e-27	5.19574e-25
FBgn0015000	betaggt-I	CG3469	1.66633	4.19064	2.30733e-05	0.000167328
FBgn0015025	CkIIalpha-i1	CG6215	1.05974	3.28502	0.0154035	0.0422069
FBgn0015279	Pi3K92E	CG4141	2.9322	6.45817	2.49028e-51	7.19158e-49
FBgn0015602	BEAF-32	CG10159	4.3908	7.81753	7.63312e-31	7.09442e-29
FBgn0015776	nrv1	CG9258	1.65363	8.39764	2.29563e-29	2.06249e-27
FBgn0016701	Rab4	CG4921	1.06041	7.17954	6.37943e-12	1.39416e-10
FBgn0016794	dos	CG1044	1.01537	7.2266	8.0271e-09	1.17799e-07
FBgn0020236	Acly	CG8322	1.11367	6.2982	3.55054e-05	0.000241868
FBgn0020445	E23	CG3327	1.40418	5.25276	1.71121e-07	1.99091e-06
FBgn0020767	Spred	CG10155	3.39032	3.91767	2.4805e-14	6.89256e-13
FBgn0021796	mTor	CG5092	1.43444	4.83642	1.05474e-08	1.52025e-07
FBgn0022213	Cse1	CG13281	1.87239	8.47212	4.1623e-37	6.11934e-35
FBgn0022349	CG1910	CG1910	1.82887	7.19549	1.10644e-08	1.5891e-07
FBgn0022382	Pka-R2	CG15862	1.25526	4.03007	6.15493e-05	0.000388515
FBgn0023097	bon	CG5206	1.74055	5.83839	7.69449e-07	7.99713e-06
FBgn0023458	Rbcn-3A	CG3585	1.06894	4.49822	3.85297e-05	0.000260277
FBgn0023506	Es2	CG1474	2.71524	4.74135	4.55221e-25	2.89836e-23
FBgn0023520	CG3857	CG3857	1.01682	4.24218	0.000273032	0.00143261
FBgn0023537	CG17896	CG17896	1.21969	3.03857	0.00900039	0.0272778
FBgn0024994	Ugalt	CG2675	1.86803	5.09095	4.01245e-15	1.20612e-13
FBgn0025455	CycT	CG6292	1.17815	5.15822	0.000471914	0.00229321
FBgn0025725	alphaCOP	CG7961	1.12623	5.62584	9.00521e-08	1.09994e-06
FBgn0025790	TBPH	CG10327	2.31099	5.53002	6.63692e-07	6.96963e-06
FBgn0025802	Sbf	CG6939	1.32736	3.12215	0.0140569	0.0392487
FBgn0026143	Cdc45	CG3658	3.29206	5.70303	8.0736e-16	2.56012e-14
FBgn0026179	Iqsec	CG32434	2.17238	4.16332	0.000428032	0.00211041
FBgn0026634	Cog2	CG6177	2.27806	5.34445	2.70396e-21	1.35803e-19
FBgn0026679	IntS4	CG12113	1.12223	5.22559	3.32255e-05	0.000229038
FBgn0026876	CG11403	CG11403	1.28141	2.44352	0.0176041	0.0469307
FBgn0027342	fz4	CG4626	1.04475	4.79015	0.000503053	0.0024198
FBgn0027500	spd-2	CG17286	1.63493	7.6166	6.82053e-24	4.11573e-22
FBgn0027564	CG3149	CG3149	2.48545	3.46111	1.98179e-09	3.27036e-08
FBgn0027572	Acox1	CG5009	2.5047	4.60033	1.58982e-21	8.18807e-20
FBgn0027580	Pcb	CG1516	2.61208	4.65249	6.29475e-16	2.02786e-14
FBgn0027594	drpr	CG2086	1.54502	3.69626	0.00198273	0.00788606
FBgn0028360	Cdc7	CG32742	1.60758	5.58925	3.7441e-07	4.10228e-06
FBgn0028387	chm	CG5229	1.33537	6.37159	8.49952e-13	2.03938e-11
FBgn0028406	Drep4	CG9414	1.5396	5.11014	4.23104e-08	5.48272e-07
FBgn0028494	CG6424	CG6424	1.01794	5.00053	3.1382e-05	0.000218754
FBgn0028500	Rich	CG9063	1.54966	4.94898	7.40208e-08	9.26521e-07
FBgn0028507	CG3793	CG3793	1.16003	4.78856	1.66264e-06	1.5798e-05
FBgn0028540	CG9008	CG9008	1.76654	1.99895	0.0166362	0.0448252
FBgn0028582	lqf	CG8532	2.35194	5.20437	9.58358e-08	1.16007e-06
FBgn0028965	CG9933	CG9933	1.41771	4.38655	8.82079e-06	6.98579e-05
FBgn0029157	ssh	CG6238	2.02095	4.667	1.14811e-11	2.45598e-10
FBgn0029849	Efr	CG3774	1.01139	4.04269	0.012756	0.0362932
FBgn0029905	Nf-YC	CG3075	3.28116	5.83454	3.6101e-43	7.11982e-41
FBgn0029929	CG4593	CG4593	1.2701	2.98857	0.00710329	0.022622
FBgn0030018	slpr	CG2272	2.30576	6.1162	3.49628e-31	3.36559e-29
FBgn0030028	Corp	CG10965	1.99765	3.55197	8.58585e-07	8.83272e-06
FBgn0030087	CG7766	CG7766	1.48013	5.60997	2.34078e-08	3.1811e-07
FBgn0030240	CG2202	CG2202	2.95671	2.19522	2.0585e-05	0.000151044
FBgn0030246	CG1582	CG1582	1.25962	4.67849	1.9733e-05	0.000145188
FBgn0030274	Lint-1	CG1908	2.60392	4.45349	1.84738e-21	9.4544e-20
FBgn0030345	CG1847	CG1847	2.03802	5.03731	1.01873e-17	3.94135e-16
FBgn0030396	mdu	CG2556	1.41455	3.75349	5.8535e-05	0.000373276
FBgn0030400	Pits	CG11138	1.95171	3.82932	2.18636e-06	1.99761e-05
FBgn0030412	Tomosyn	CG17762	1.49	4.27676	4.40726e-05	0.000293793
FBgn0030467	CG1764	CG1764	1.56284	3.90595	2.43199e-06	2.20214e-05
FBgn0030598	CG9503	CG9503	2.37168	1.90907	0.00511703	0.0173631
FBgn0030724	Nipsnap	CG9212	1.58372	7.78803	2.92904e-23	1.7039e-21
FBgn0030766	mthl1	CG4521	2.33696	3.85425	0.000783601	0.00354374
FBgn0030808	RhoGAP15B	CG4937	2.49926	3.56737	2.99018e-07	3.32124e-06
FBgn0030882	Gss1	CG6835	2.00934	3.542	1.78208e-06	1.67948e-05
FBgn0030964	Pvf1	CG7103	1.21347	5.21505	4.35575e-08	5.63529e-07
FBgn0031069	Abcd3	CG12703	2.15899	6.03048	4.51413e-11	9.05738e-10
FBgn0031304	TBC1D23	CG4552	1.04337	3.87676	0.00252536	0.00966401
FBgn0031319	CG4896	CG4896	1.32575	2.91838	0.00332081	0.0122166
FBgn0031377	CG15356	CG15356	2.43029	3.28149	7.16633e-08	9.01196e-07
FBgn0031384	CG4238	CG4238	1.02661	6.15776	1.65887e-05	0.000123856
FBgn0031516	CG9663	CG9663	4.23831	2.67388	0.000592839	0.00279516
FBgn0031608	CG15435	CG15435	1.06406	3.80247	0.00499466	0.0170697
FBgn0031655	Marcal1	CG3753	1.02792	5.84757	6.19901e-06	5.12528e-05
FBgn0031752	CG9044	CG9044	1.50641	4.6171	2.27784e-05	0.000165487
FBgn0031779	CG9175	CG9175	1.60106	4.69765	7.59219e-10	1.3146e-08
FBgn0031814	retm	CG9528	1.69538	3.80157	5.68476e-05	0.000363951
FBgn0031815	frj	CG9526	1.74053	5.12128	1.22083e-11	2.60466e-10
FBgn0032018	CG7806	CG7806	3.95854	4.11185	4.69437e-05	0.000309361
FBgn0032161	CG4594	CG4594	2.26065	3.7274	8.22238e-08	1.01661e-06
FBgn0032348	CG4751	CG4751	1.31789	3.76016	0.0034122	0.012496
FBgn0032450	CG5776	CG5776	1.30534	5.06347	6.19966e-09	9.30064e-08
FBgn0032480	Edem2	CG5682	2.96506	5.48521	2.58954e-13	6.54345e-12
FBgn0032513	Stard7	CG6565	1.95733	6.06531	4.99929e-27	3.77797e-25
FBgn0032783	CG10237	CG10237	3.09432	6.56255	1.38044e-43	2.86211e-41
FBgn0032863	Cdc23	CG2508	1.48175	4.97657	8.98383e-11	1.74623e-09
FBgn0032873	CG2614	CG2614	1.72869	4.41585	1.57499e-08	2.19197e-07
FBgn0032956	Cul2	CG1512	1.84582	7.64328	3.53418e-36	4.7629e-34
FBgn0033086	CG9410	CG9410	1.72856	2.61489	0.000194695	0.0010666
FBgn0033155	Br140	CG1845	1.06892	4.90784	0.00247756	0.00950808
FBgn0033348	Spt	CG8247	1.44464	3.86284	1.38567e-05	0.000105207
FBgn0033526	Caf1-105	CG12892	2.42942	6.91418	3.18509e-15	9.79264e-14
FBgn0033609	Fbl6	CG13213	1.1377	5.3683	0.00115293	0.00494828
FBgn0033757	muskelin	CG8811	3.24839	8.02162	3.11207e-98	6.29104e-95
FBgn0033812	Pex13	CG4663	1.10133	4.86529	0.000122627	0.000709272
FBgn0033945	CG12868	CG12868	1.37992	2.99304	0.00093505	0.00413159
FBgn0034008	CG8152	CG8152	1.50665	4.33787	1.07794e-06	1.08276e-05
FBgn0034021	CG8180	CG8180	1.88773	5.93975	1.97138e-22	1.06271e-20
FBgn0034186	CG8950	CG8950	2.27891	4.78965	5.06858e-20	2.3025e-18
FBgn0034231	APC10	CG11419	1.24254	4.73159	8.05904e-07	8.33317e-06
FBgn0034240	MESR4	CG4903	2.21359	7.9949	1.04888e-34	1.29016e-32
FBgn0034389	Mctp	CG15078	2.85801	5.71253	1.53368e-33	1.67586e-31
FBgn0034521	Mgat1	CG13431	1.53825	5.56696	2.61936e-12	5.89977e-11
FBgn0034618	Agl	CG9485	1.33894	5.27768	4.02476e-07	4.3625e-06
FBgn0034628	Acox57D-p	CG9707	2.10326	5.45754	2.07292e-22	1.11004e-20
FBgn0034641	mahj	CG10080	1.79097	5.11983	1.94788e-13	4.96862e-12
FBgn0034763	RYBP	CG12190	1.09048	5.44675	4.52678e-07	4.85459e-06
FBgn0034853	Ice1	CG13550	2.49286	4.76844	6.47547e-22	3.40004e-20
FBgn0035060	Eps-15	CG16932	1.02834	5.33255	0.000642378	0.002999
FBgn0035065	CG3589	CG3589	1.58255	4.26	2.28016e-06	2.07628e-05
FBgn0035106	rno	CG7036	2.42295	4.26329	2.7259e-14	7.49715e-13
FBgn0035173	CG13907	CG13907	1.15184	5.16475	2.05129e-05	0.000150652
FBgn0035235	CG7879	CG7879	1.24304	2.75269	0.0165999	0.044772
FBgn0035236	Tmep	CG12004	1.22291	5.47219	0.000595016	0.00280379
FBgn0035244	ABCB7	CG7955	1.11039	4.33409	0.00288835	0.0108578
FBgn0035267	CG13921	CG13921	1.25347	4.64573	6.89347e-05	0.000429765
FBgn0035283	CG12024	CG12024	1.77031	3.86867	0.000117554	0.000684733
FBgn0035346	CG1146	CG1146	1.63621	5.85855	4.35525e-16	1.44924e-14
FBgn0035371	AhcyL1	CG9977	1.14653	6.19641	2.76553e-07	3.10584e-06
FBgn0035449	CG14971	CG14971	1.60791	5.24692	1.31009e-09	2.20696e-08
FBgn0035688	fmt	CG10289	1.32193	6.48088	1.49295e-12	3.48902e-11
FBgn0035690	CG10274	CG10274	1.16581	3.79927	0.00136905	0.00572692
FBgn0035703	Bulli	CG8270	1.48285	3.58768	0.00911939	0.0276074
FBgn0035769	CTCF	CG8591	1.93677	4.87445	7.12045e-08	8.96821e-07
FBgn0036240	CG6928	CG6928	1.54999	2.08196	0.00551322	0.0184215
FBgn0036257	RhoGAP68F	CG6811	1.42365	5.21414	7.59233e-10	1.3146e-08
FBgn0036316	nebu	CG10960	1.48812	5.22318	6.6382e-09	9.86701e-08
FBgn0036373	Tgi	CG10741	1.44837	5.33968	2.97914e-11	6.11404e-10
FBgn0036493	CG7255	CG7255	1.59202	4.82569	1.07761e-08	1.55046e-07
FBgn0036576	CG5151	CG5151	1.99555	4.54136	1.35145e-13	3.49133e-12
FBgn0036646	CR18217	CR18217	1.13105	4.90256	6.58933e-06	5.38739e-05
FBgn0036733	U4-U6-60K	CG6322	1.28801	5.49727	6.49667e-09	9.69226e-08
FBgn0036769	Tsp74F	CG5492	1.27651	4.16479	0.000384942	0.00192138
FBgn0036828	Prp6	CG6841	3.07697	5.89635	1.04189e-24	6.58183e-23
FBgn0037021	Pcif1	CG11399	2.24674	6.56051	5.26286e-14	1.39526e-12
FBgn0037070	CG11309	CG11309	2.18995	3.3132	4.46543e-08	5.75877e-07
FBgn0037098	Wnk	CG7177	1.06368	5.27461	0.000888999	0.00395839
FBgn0037116	Als2	CG7158	1.26926	4.51042	6.70206e-06	5.46299e-05
FBgn0037138	P5CDh1	CG7145	1.07227	8.14706	5.10656e-16	1.67852e-14
FBgn0037203	slif	CG11128	1.9243	4.56011	3.90326e-08	5.09883e-07
FBgn0037279	Gmppb	CG1129	2.7782	5.65099	1.01563e-19	4.48766e-18
FBgn0037482	CG10055	CG10055	1.46353	5.50954	3.98931e-07	4.34153e-06
FBgn0037556	CG9636	CG9636	1.52942	7.69014	1.95043e-31	1.90014e-29
FBgn0037606	CG8032	CG8032	2.10631	3.39647	9.51388e-05	0.000567325
FBgn0037687	CG8132	CG8132	3.92621	5.17846	7.02953e-34	7.89455e-32
FBgn0037734	trbd	CG9448	2.09005	5.59701	2.89167e-13	7.28412e-12
FBgn0037998	Cog1	CG4848	1.18584	5.37306	4.98188e-05	0.000324605
FBgn0038053	CG18549	CG18549	1.66892	3.99434	2.53769e-05	0.000181591
FBgn0038197	foxo	CG3143	1.40423	3.46522	0.00154074	0.00634017
FBgn0038233	HtrA2	CG8464	1.6529	6.12749	5.55012e-12	1.22284e-10
FBgn0038286	CG6966	CG6966	1.03444	5.22096	0.000391381	0.00194512
FBgn0038316	CG6276	CG6276	2.4463	5.87555	2.81765e-28	2.42378e-26
FBgn0038318	CG6236	CG6236	1.33876	6.13657	2.69141e-14	7.42755e-13
FBgn0038325	Atg4b	CG6194	2.63117	4.82871	5.08172e-19	2.11808e-17
FBgn0038418	pad	CG10309	1.37528	3.68277	7.27684e-05	0.000449851
FBgn0038478	cal1	CG5148	1.19066	7.28449	1.47678e-19	6.45471e-18
FBgn0038524	sll	CG7623	1.9526	5.40194	2.76197e-05	0.000195563
FBgn0038578	MED17	CG7957	1.21486	4.42282	0.000304648	0.00157505
FBgn0038584	mTerf5	CG7175	2.23206	4.8374	5.50001e-12	1.21511e-10
FBgn0038619	CG7685	CG7685	1.52162	2.29365	0.00766608	0.0240263
FBgn0038747	RhoGAP92B	CG4755	1.04287	6.59257	9.85586e-07	1.00371e-05
FBgn0038787	Sag1	CG4360	1.16522	6.28405	1.01028e-10	1.95434e-09
FBgn0039016	Dcr-1	CG4792	3.35095	3.3252	1.14531e-06	1.13632e-05
FBgn0039026	CG7029	CG7029	3.02031	4.85455	2.97384e-11	6.11404e-10
FBgn0039056	CenB1A	CG6742	2.00324	7.02163	3.68813e-42	6.77778e-40
FBgn0039241	CG11089	CG11089	1.35386	6.41306	9.19029e-17	3.27369e-15
FBgn0039358	Idh3g	CG5028	2.0183	7.40219	2.96377e-44	6.65695e-42
FBgn0039466	CG5521	CG5521	1.68199	3.78823	2.26641e-05	0.000164952
FBgn0039623	CG1951	CG1951	3.32062	6.80897	5.11108e-67	3.75711e-64
FBgn0039634	alpha-Man-Ib	CG11874	2.02101	6.78162	7.49811e-27	5.56236e-25
FBgn0039640	superdeath	CG14516	2.58949	6.69362	5.22854e-23	2.9565e-21
FBgn0040079	pkaap	CG4132	1.34324	2.60411	0.0134007	0.037795
FBgn0040232	cmet	CG6392	1.40663	6.50995	7.83629e-10	1.35105e-08
FBgn0040236	c11.1	CG12132	1.74607	3.38012	0.0084493	0.0259909
FBgn0041585	Orai	CG11430	2.02133	5.42719	1.99269e-14	5.59474e-13
FBgn0041781	SCAR	CG4636	3.34256	6.17701	8.7695e-71	8.86377e-68
FBgn0042180	CG18870	CG18870	1.05783	6.57284	2.7321e-07	3.07257e-06
FBgn0042199	CG13713	CG13713	1.47939	3.02575	0.0157516	0.0430006
FBgn0043364	cbt	CG4427	1.35851	6.24616	3.09002e-09	4.87055e-08
FBgn0045862	btz	CG12878	1.80591	6.38505	2.7997e-16	9.51191e-15
FBgn0046704	Liprin-alpha	CG11199	3.22263	4.17305	2.87875e-09	4.56422e-08
FBgn0050372	Asap	CG30372	1.7922	4.50747	0.000402999	0.00199794
FBgn0050377	CG30377	CG30377	1.36553	5.30329	0.000152928	0.000863531
FBgn0050421	Usp15-31	CG30421	2.29955	3.51518	0.000283521	0.00148002
FBgn0051064	CG31064	CG31064	1.03642	4.64894	0.000336709	0.00171235
FBgn0051122	CG31122	CG31122	1.34215	4.89674	6.30527e-05	0.000396457
FBgn0051989	Cap-D3	CG31989	1.46806	4.42106	1.40311e-07	1.65146e-06
FBgn0052066	CG32066	CG32066	1.07055	6.35881	1.84175e-07	2.13053e-06
FBgn0052133	Ptip	CG32133	2.03888	5.56044	5.65805e-18	2.23176e-16
FBgn0052177	Ndfip	CG32177	1.01723	6.18855	2.0453e-08	2.81264e-07
FBgn0052495	Gss2	CG32495	2.04434	3.52687	1.52899e-06	1.47009e-05
FBgn0052699	LPCAT	CG32699	1.00773	6.71451	1.4062e-10	2.66289e-09
FBgn0052758	Snx27	CG32758	1.72874	4.96367	3.40855e-13	8.48048e-12
FBgn0053052	Gorab	CG33052	1.52835	2.98109	0.000654934	0.00304181
FBgn0053144	CG33144	CG33144	2.04395	1.81643	0.000276511	0.0014481
FBgn0053156	Nadk1b	CG33156	3.28518	7.15339	5.2218e-80	6.03193e-77
FBgn0061476	Zwilch	CG18729	2.02455	5.05741	3.96512e-15	1.19634e-13
FBgn0062413	Ctr1A	CG3977	1.15736	2.5628	0.0123239	0.0353122
FBgn0083962	CG34126	CG34126	1.50215	4.47838	1.094e-06	1.09293e-05
FBgn0083969	CG34133	CG34133	1.38579	4.82699	1.6423e-05	0.000122732
FBgn0085437	CG34408	CG34408	1.07003	3.89262	0.00263393	0.0100179
FBgn0085444	mute	CG34415	2.01403	6.90085	3.22341e-20	1.4894e-18
FBgn0086347	Myo31DF	CG7438	1.63106	5.20196	6.42185e-12	1.39965e-10
FBgn0086359	Invadolysin	CG3953	1.80948	4.02925	1.92213e-05	0.00014181
FBgn0087007	bbg	CG42230	2.7132	2.71178	1.36178e-08	1.9217e-07
FBgn0250786	Chd1	CG3733	1.4703	6.02178	3.16097e-14	8.63499e-13
FBgn0259228	C3G	CG42328	1.93487	4.80466	2.34883e-14	6.54919e-13
FBgn0259734	Nost	CG42388	1.78491	7.57673	3.18943e-12	7.14396e-11
FBgn0259735	mtgo	CG42389	1.70627	5.48017	1.51047e-08	2.10945e-07
FBgn0259749	mmy	CG9535	1.11594	4.81264	3.21357e-05	0.000222855
FBgn0259923	Septin4	CG9699	2.36168	6.62782	7.82108e-33	8.32121e-31
FBgn0260659	CG42542	CG42542	1.00777	7.16741	1.36262e-09	2.29068e-08
FBgn0260771	Larp7	CG42569	2.58939	5.8144	1.32422e-27	1.02958e-25
FBgn0260938	tay	CG9056	2.2096	4.08673	2.22992e-07	2.54677e-06
FBgn0261261	plx	CG42612	1.90239	1.9714	0.00195695	0.00779768
FBgn0261283	SREBP	CG8522	1.7194	4.19022	0.000104767	0.000617452
FBgn0261361	CG42638	CG42638	1.21914	5.51987	1.91477e-06	1.78992e-05
FBgn0261698	SLO2	CG42732	1.19847	4.70615	8.43032e-07	8.68377e-06
FBgn0261787	brun	CG2478	1.06457	4.80696	0.00322858	0.0119425
FBgn0261811	pico	CG11940	1.61092	5.6407	4.17256e-12	9.26905e-11
FBgn0261983	l(2)gd1	CG4713	1.41071	4.23863	5.96891e-07	6.29265e-06
FBgn0262081	Csk	CG42317	1.1165	6.45082	1.55111e-10	2.92361e-09
FBgn0262126	Sec24CD	CG10882	1.56983	5.54699	8.7281e-07	8.95627e-06
FBgn0262516	Trpml	CG8743	1.22178	5.51882	1.80842e-06	1.69639e-05
FBgn0262517	Ltn1	CG32210	2.53925	5.75473	8.0242e-08	9.95149e-07
FBgn0262699	fzr	CG3000	1.18026	7.50875	2.2809e-16	7.81498e-15
FBgn0262740	Evi5	CG11727	1.21609	5.19167	5.49876e-07	5.82739e-06
FBgn0262937	Rabex-5	CG9139	1.34109	3.13841	0.0104729	0.0309291
FBgn0263108	BtbVII	CG43365	1.73222	5.90458	2.01699e-10	3.74928e-09
FBgn0263395	hppy	CG7097	1.36963	6.51283	5.19871e-10	9.19843e-09
FBgn0263601	mib1	CG5841	1.07164	3.63158	0.00270968	0.0102673
FBgn0263603	Zn72D	CG5215	1.13782	4.93527	1.64103e-06	1.56294e-05
FBgn0263782	Hmgcr	CG10367	1.01987	3.85907	0.00505911	0.0172027
FBgn0264747	CG44005	CG44005	3.26899	7.52057	1.67983e-118	1.35831e-114
FBgn0264855	AP-2alpha	CG4260	1.22321	7.76129	8.31213e-08	1.02614e-06
FBgn0265042	Irk1	CG44159	1.36903	4.06996	0.00066426	0.00307453
FBgn0266671	Sec6	CG5341	3.79614	5.21632	1.71878e-41	2.95704e-39
FBgn0266674	Sec15	CG7034	2.11928	4.32885	7.62574e-13	1.84065e-11
FBgn0266696	Svil	CG45186	1.68013	5.94099	2.80867e-07	3.14555e-06
FBgn0266724	Trs20	CG5161	1.2774	3.17473	0.00294782	0.0110557
FBgn0267795	Frl	CG32138	1.11362	5.06163	3.11386e-05	0.000217809
FBgn0267821	da	CG5102	2.19355	6.10646	1.95251e-11	4.07959e-10
FBgn0283468	slmb	CG3412	1.55649	7.70496	8.26049e-22	4.28169e-20
FBgn0284249	Adf1	CG15845	1.18537	5.94225	1.04024e-07	1.24798e-06
