## Supplementary material for "Nanos downregulates maternal mRNAs in germline during *Drosophila* early embryogenesis": Table S3

### Sheet: Table S3
Table S3	Gene Ontology (GO) term enrichments of “Nanos-downregulated maternal mRNAs in PGCs”
*: GO terms signiificantly enriched in 299 “Nanos-downregulated maternal mRNAs in PGCs” (q < 0.05) as identified using Metascape.
†: Genes that hit the indicated GO terms are listed using gene symbols.
GO term*	GO term name	Associated genes†	Log10 (q.value)
GO:0043547	positive regulation of GTPase activity	RhoGAP15B, Asap, pbl, Rich, RhoGAP92B, CG5521	-1.4
GO:0051345	positive regulation of hydrolase activity	RhoGAP15B, Asap, pbl, Rich, RhoGAP92B, CG5521	-1.4
GO:0043087	regulation of GTPase activity	RhoGAP15B, Asap, pbl, Rich, RhoGAP92B, CG5521	-1.4
