## Supplementary material for "Nanos downregulates maternal mRNAs in germline during *Drosophila* early embryogenesis": Table S4

### Sheet: Table_S4_3
Table S4	RNA-seq analysis of nanos- PGCs, compared to normal PGCs at the transcript level
Transcripts with false-discovery rate (FDR) < 0.05 and logFC ≧ 1.00 were considered as siginificantly upregulated genes.
*: Transcript ID in FlyBase
†: Gene ID in Flybase
‡: Gene symbol of corresponding transcript
§: Annotation_Symbol in Flybase
||: log2(fold change) values (nanos- / normal) calculated using edgeR
**: log2(counts-per-million)
††: False Discovery Rate (FDR)
FBtr*	FBgn†	gene_symbol‡	Annotation_Symbol§	logFC||	logCPM**	PValue	FDR††
FBtr0415465	FBgn0000015	Abd-B	CG11648	6.18583	-0.604954	5.89551e-05	0.00256755
FBtr0343875	FBgn0000239	bur	CG9242	1.93088	8.90151	1.08489e-10	3.02772e-08
FBtr0083126	FBgn0000283	Cp190	CG6384	2.51202	7.55003	1.50741e-08	2.19297e-06
FBtr0083127	FBgn0000283	Cp190	CG6384	3.04357	4.61638	0.000358408	0.0118387
FBtr0112795	FBgn0000289	cg	CG8367	2.74422	6.38319	0.000175202	0.00658211
FBtr0080839	FBgn0000307	chif	CG5813	2.84109	4.97246	0.000197767	0.00725056
FBtr0076075	FBgn0000404	CycA	CG5940	2.62721	8.58792	3.31932e-13	1.89132e-10
FBtr0304650	FBgn0000404	CycA	CG5940	1.52436	9.02111	4.50481e-07	4.36903e-05
FBtr0071911	FBgn0000405	CycB	CG3510	2.02722	13.0858	3.46027e-08	4.5426e-06
FBtr0309858	FBgn0000405	CycB	CG3510	1.5965	11.8513	3.63658e-09	6.13953e-07
FBtr0071914	FBgn0000405	CycB	CG3510	2.88595	5.9105	4.81508e-05	0.00220221
FBtr0333034	FBgn0000411	D	CG5893	2.7267	3.65243	0.000482984	0.0150451
FBtr0083740	FBgn0000463	Delta	CG3619	11.0196	2.45353	6.11561e-08	7.40097e-06
FBtr0304658	FBgn0000463	Delta	CG3619	10.5902	2.03796	1.5583e-07	1.73896e-05
FBtr0086009	FBgn0000546	EcR	CG1765	2.15471	5.43871	0.00178029	0.0428134
FBtr0114586	FBgn0000562	egl	CG4051	3.32986	6.03523	6.15484e-06	0.000379133
FBtr0086710	FBgn0000566	Cth	CG5345	1.58106	7.23698	4.89671e-06	0.000314378
FBtr0345422	FBgn0000566	Cth	CG5345	2.1105	4.77279	0.00112407	0.0301997
FBtr0077192	FBgn0000709	fliI	CG1484	2.05137	5.20588	0.000283228	0.00965871
FBtr0089306	FBgn0000721	for	CG10033	8.08217	5.53064	3.88706e-07	3.82414e-05
FBtr0070396	FBgn0000810	fs(1)K10	CG3218	1.49566	7.37689	1.65151e-05	0.000875365
FBtr0075086	FBgn0001078	ftz-f1	CG4059	15.2499	6.59553	1.50099e-36	6.84202e-33
FBtr0330102	FBgn0001085	fz	CG17697	2.22211	4.63066	0.000572696	0.0174813
FBtr0088267	FBgn0001122	Galphao	CG2204	2.17309	4.90679	0.000747525	0.0215485
FBtr0083914	FBgn0001169	H	CG5460	2.69656	5.56959	1.52424e-05	0.00081422
FBtr0333335	FBgn0001186	Hex-A	CG3001	2.74978	5.35951	0.000143344	0.00553736
FBtr0343721	FBgn0001987	Gli	CG3903	3.3294	3.8548	0.00140148	0.0358229
FBtr0078170	FBgn0002121	l(2)gl	CG2671	1.34613	7.58766	7.08311e-05	0.00298955
FBtr0085743	FBgn0002413	dco	CG2048	1.50136	5.97644	0.00148041	0.0374207
FBtr0082090	FBgn0002431	hyd	CG9484	12.7545	4.41408	3.72874e-11	1.15887e-08
FBtr0075970	FBgn0002466	sti	CG10522	1.66547	5.58589	0.000853023	0.023953
FBtr0085594	FBgn0002626	RpL32	CG7939	11.6577	3.1484	6.48765e-09	1.03161e-06
FBtr0077306	FBgn0002641	mal	CG1692	2.13118	4.83971	0.00132977	0.0343106
FBtr0075627	FBgn0002778	mnd	CG3297	1.65399	5.97347	0.000321061	0.0107833
FBtr0083238	FBgn0002783	mor	CG18740	1.30505	6.62617	0.00169583	0.04156
FBtr0301465	FBgn0002872	mu2	CG1960	4.3928	3.76881	2.03736e-05	0.00105153
FBtr0072856	FBgn0002872	mu2	CG1960	2.62499	6.62368	5.03151e-10	1.12128e-07
FBtr0074173	FBgn0002914	Myb	CG9045	2.51317	5.55077	0.000235765	0.00839784
FBtr0074169	FBgn0002914	Myb	CG9045	2.17473	6.25659	0.000144931	0.0055829
FBtr0082003	FBgn0002932	neur	CG11988	1.27184	7.04808	0.000524103	0.0161059
FBtr0081956	FBgn0003015	osk	CG10901	1.87558	9.95076	1.45675e-06	0.000112549
FBtr0076772	FBgn0003041	pbl	CG8114	1.78762	9.22171	0.000205041	0.00749715
FBtr0080298	FBgn0003145	prd	CG6716	4.80878	4.24157	1.63508e-08	2.32913e-06
FBtr0301532	FBgn0003218	rdgB	CG11111	6.06063	0.292304	0.000757352	0.0216217
FBtr0082102	FBgn0003334	Scm	CG9495	1.95035	5.80621	0.000186865	0.0069629
FBtr0081353	FBgn0003475	spir	CG10076	15.614	7.00693	3.03902e-42	2.07793e-38
FBtr0077823	FBgn0003557	Su(dx)	CG4244	3.90546	4.30177	0.000647552	0.0193118
FBtr0089962	FBgn0003721	Tm1	CG4898	2.51999	5.48853	2.00589e-06	0.000147476
FBtr0089616	FBgn0003742	tra2	CG10128	3.7194	3.0797	4.67322e-05	0.00214451
FBtr0089620	FBgn0003742	tra2	CG10128	2.78663	5.91034	3.27992e-09	5.67759e-07
FBtr0089617	FBgn0003742	tra2	CG10128	3.08721	5.6853	0.000149656	0.00574871
FBtr0089619	FBgn0003742	tra2	CG10128	2.82404	5.85667	3.48792e-08	4.5426e-06
FBtr0070435	FBgn0004050	z	CG7803	7.64998	1.21159	2.0377e-05	0.00105153
FBtr0100380	FBgn0004050	z	CG7803	7.87272	1.96501	0.000411817	0.0132197
FBtr0083078	FBgn0004117	Tm2	CG4843	9.18443	0.626437	2.30034e-06	0.000163839
FBtr0078495	FBgn0004179	Csp	CG6395	1.71548	6.28369	0.00115776	0.0308022
FBtr0344983	FBgn0004179	Csp	CG6395	2.45864	5.39813	5.45707e-06	0.000343896
FBtr0078494	FBgn0004179	Csp	CG6395	1.70065	7.53325	0.00046465	0.0146146
FBtr0301410	FBgn0004362	HmgD	CG17950	2.82175	5.4114	0.000473436	0.0147814
FBtr0337052	FBgn0004395	unk	CG4620	5.19138	4.03692	0.00116789	0.0308915
FBtr0075557	FBgn0004396	CrebA	CG7450	7.58493	-0.834259	5.00874e-05	0.00226054
FBtr0332671	FBgn0004636	Rap1	CG1956	1.49318	6.69977	0.000123799	0.00490825
FBtr0072867	FBgn0004636	Rap1	CG1956	1.50283	6.39012	0.000696847	0.0204055
FBtr0073898	FBgn0004649	yl	CG1372	2.73666	4.95232	6.68016e-05	0.00287268
FBtr0073897	FBgn0004649	yl	CG1372	2.27155	4.85783	0.000154445	0.00589954
FBtr0071121	FBgn0004656	fs(1)h	CG2252	1.40052	6.40543	0.000582891	0.0177507
FBtr0087374	FBgn0004698	Xpc	CG8153	1.74822	7.09857	1.0478e-05	0.00059455
FBtr0083716	FBgn0004876	cdi	CG6027	11.307	6.00161	5.16721e-13	2.69991e-10
FBtr0082186	FBgn0004889	tws	CG6235	1.37307	7.38122	0.000195193	0.00719478
FBtr0082190	FBgn0004889	tws	CG6235	1.54405	7.39662	0.000109397	0.00442606
FBtr0089432	FBgn0005278	Sams	CG2674	2.66111	8.52791	1.49067e-09	2.91214e-07
FBtr0080065	FBgn0005322	nmd	CG5395	2.28737	7.31843	0.000360753	0.0118589
FBtr0089442	FBgn0005427	ewg	CG3114	8.13543	-0.35567	1.83885e-05	0.000967166
FBtr0081130	FBgn0005617	msl-1	CG10385	2.42593	5.90534	2.26709e-06	0.000163291
FBtr0085356	FBgn0005642	wdn	CG1454	2.84507	5.48477	4.33732e-07	4.23664e-05
FBtr0078348	FBgn0005694	Aef1	CG5683	1.84564	6.23365	0.000161116	0.00611468
FBtr0339337	FBgn0005695	gcl	CG8411	1.14377	9.47715	0.000117677	0.00471916
FBtr0081473	FBgn0010100	mAcon1	CG9244	3.84199	6.30875	8.79046e-18	9.29501e-15
FBtr0300425	FBgn0010100	mAcon1	CG9244	3.67043	6.70063	4.81942e-10	1.09843e-07
FBtr0081158	FBgn0010300	brat	CG10719	1.83579	6.0248	0.000174515	0.00657436
FBtr0300393	FBgn0010315	CycD	CG9096	1.76061	5.99772	0.000153539	0.00588136
FBtr0075263	FBgn0010352	Ogdh1	CG11661	7.83019	4.65328	4.82523e-07	4.61434e-05
FBtr0081684	FBgn0010355	Taf1	CG17603	10.0397	1.43274	5.58417e-07	5.23038e-05
FBtr0076752	FBgn0010406	RNaseX25	CG8194	1.52608	7.51288	5.86377e-06	0.000362837
FBtr0340315	FBgn0010416	TH1	CG9984	1.29566	6.74249	0.000527769	0.0161822
FBtr0074305	FBgn0010416	TH1	CG9984	1.24284	7.36644	0.00152863	0.038356
FBtr0082310	FBgn0010421	TfIIFbeta	CG6538	3.11667	6.93828	7.71382e-14	5.27433e-11
FBtr0085179	FBgn0010441	pll	CG5974	4.26529	5.01779	2.5883e-11	8.63294e-09
FBtr0081642	FBgn0010774	Ref1	CG1101	1.4713	8.7268	1.39338e-05	0.000765724
FBtr0076619	FBgn0010825	Gug	CG6964	4.59549	3.64353	0.000620315	0.0187258
FBtr0083595	FBgn0010877	l(3)05822	CG7129	1.96806	6.10437	4.27285e-05	0.00198072
FBtr0087090	FBgn0011260	Sema2a	CG4700	1.5754	8.06137	0.00133585	0.0344026
FBtr0082930	FBgn0011474	Set8	CG3307	2.4159	6.05913	3.34197e-06	0.000230816
FBtr0309996	FBgn0011474	Set8	CG3307	7.8229	-0.618345	3.63794e-05	0.00172141
FBtr0340581	FBgn0011559	Acp36DE	CG7157	7.28528	-1.04426	8.93392e-05	0.00368619
FBtr0072777	FBgn0011573	Cdc37	CG12019	1.89149	6.71863	1.28918e-06	0.000102498
FBtr0080059	FBgn0011703	RnrL	CG5371	1.10915	7.71577	0.00126862	0.0330445
FBtr0079782	FBgn0011705	rost	CG9552	1.42388	7.04103	0.000443328	0.0140989
FBtr0331454	FBgn0011705	rost	CG9552	2.03295	6.31344	1.91188e-05	0.00100172
FBtr0080832	FBgn0011708	Syx5	CG4214	1.68772	6.28437	3.5209e-05	0.00168102
FBtr0080831	FBgn0011708	Syx5	CG4214	1.92496	6.49771	5.54847e-06	0.000348052
FBtr0310673	FBgn0011742	Arp2	CG9901	1.30886	7.38365	0.000859533	0.0240863
FBtr0087740	FBgn0011763	Dp	CG4654	3.0927	6.4692	3.36022e-08	4.505e-06
FBtr0334100	FBgn0011802	Gem3	CG6539	1.72262	5.85009	0.000235815	0.00839784
FBtr0075706	FBgn0013263	Trl	CG33261	3.29914	5.99878	3.16909e-05	0.00154225
FBtr0072191	FBgn0013764	Chi	CG3924	2.02558	6.52628	0.00159273	0.0395004
FBtr0073526	FBgn0014133	bif	CG1822	12.6798	4.04369	9.5647e-12	3.44203e-09
FBtr0334464	FBgn0014133	bif	CG1822	3.77788	4.53344	1.36764e-05	0.000757184
FBtr0482679	FBgn0014133	bif	CG1822	2.92485	2.74986	0.00036686	0.0120307
FBtr0086601	FBgn0014269	prod	CG18608	1.72167	6.13241	8.40552e-05	0.00349378
FBtr0330714	FBgn0015000	betaggt-I	CG3469	7.42645	2.04684	0.000733726	0.0212579
FBtr0340408	FBgn0015024	CkIalpha	CG2028	2.6581	5.87281	0.000163756	0.0061861
FBtr0076088	FBgn0015278	Pi3K68D	CG11621	2.9876	4.61335	8.92259e-05	0.00368619
FBtr0078766	FBgn0015402	ksr	CG2899	5.83708	3.57684	6.28744e-05	0.00272955
FBtr0305588	FBgn0015602	BEAF-32	CG10159	4.62121	5.80656	8.83621e-18	9.29501e-15
FBtr0087442	FBgn0015602	BEAF-32	CG10159	4.54058	7.26629	7.10349e-12	2.69834e-09
FBtr0087441	FBgn0015602	BEAF-32	CG10159	3.20307	3.93557	0.000756955	0.0216217
FBtr0079384	FBgn0015776	nrv1	CG9258	1.70083	8.2775	2.29228e-06	0.000163839
FBtr0336749	FBgn0015803	RtGEF	CG10043	7.59283	-0.795652	5.63609e-05	0.0024703
FBtr0086890	FBgn0016059	Sema1b	CG6446	1.96313	7.27167	4.37895e-08	5.49378e-06
FBtr0076550	FBgn0016070	smg	CG5263	2.76593	7.82796	5.08366e-10	1.12128e-07
FBtr0076549	FBgn0016070	smg	CG5263	2.73497	6.85377	3.26186e-07	3.30415e-05
FBtr0082655	FBgn0016693	Past1	CG6148	1.25147	6.56108	0.00136421	0.0350011
FBtr0078247	FBgn0016696	Pitslre	CG4268	2.13033	6.72777	1.00262e-05	0.000576082
FBtr0077095	FBgn0016756	Usp47	CG5486	2.62273	6.10975	6.75862e-06	0.000410774
FBtr0112892	FBgn0017558	Pdk	CG8808	11.6883	3.19388	5.72387e-09	9.31832e-07
FBtr0076614	FBgn0020224	Cbl	CG7037	2.26164	8.07063	2.05889e-11	7.2193e-09
FBtr0087605	FBgn0020620	RN-tre	CG8085	2.00805	6.18982	4.73793e-06	0.000305973
FBtr0329879	FBgn0020767	Spred	CG10155	8.53803	2.51262	0.000190019	0.00704201
FBtr0089881	FBgn0021761	Nup154	CG4579	2.09082	6.18655	1.58042e-06	0.000120068
FBtr0302260	FBgn0021764	sdk	CG5227	12.2978	3.67968	1.30844e-10	3.50841e-08
FBtr0080930	FBgn0022213	Cse1	CG13281	1.84745	8.47248	1.98305e-08	2.76717e-06
FBtr0085839	FBgn0022349	CG1910	CG1910	1.85982	7.15509	0.000206217	0.00752004
FBtr0077017	FBgn0022699	D19B	CG10270	3.38754	4.63282	2.89166e-07	2.99572e-05
FBtr0339651	FBgn0022764	Sin3A	CG8815	3.58081	3.69617	6.21806e-06	0.000381309
FBtr0334638	FBgn0023097	bon	CG5206	7.74604	3.99053	0.00095981	0.0262615
FBtr0346620	FBgn0023177	Pp4-19C	CG32505	1.67735	5.27927	0.00207548	0.0485165
FBtr0077324	FBgn0023177	Pp4-19C	CG32505	2.51212	6.98252	1.19683e-06	9.80041e-05
FBtr0071198	FBgn0023506	Es2	CG1474	2.69109	4.74046	1.78612e-05	0.000943059
FBtr0070412	FBgn0023528	CG2924	CG2924	4.3296	6.98485	7.7832e-09	1.20949e-06
FBtr0346648	FBgn0023528	CG2924	CG2924	4.33228	7.11868	6.72188e-07	6.04748e-05
FBtr0300793	FBgn0023528	CG2924	CG2924	4.71665	5.51288	0.00089806	0.0250122
FBtr0304710	FBgn0024314	Plap	CG5105	3.22986	5.00942	5.36217e-05	0.00237307
FBtr0089258	FBgn0024698	Cpsf160	CG10110	3.70637	6.83632	5.33072e-13	2.69991e-10
FBtr0080856	FBgn0024734	PRL-1	CG4993	1.4314	9.39404	3.60402e-06	0.000246425
FBtr0308256	FBgn0024811	Crk	CG1587	1.72684	5.51223	0.000970234	0.0264829
FBtr0074881	FBgn0024889	Kap-alpha1	CG8548	1.55822	6.79065	2.4077e-05	0.00122399
FBtr0112907	FBgn0025574	Pli	CG5212	1.05806	8.10859	0.00120531	0.0316364
FBtr0072811	FBgn0025725	alphaCOP	CG7961	11.2391	2.78873	3.86963e-08	4.95645e-06
FBtr0301643	FBgn0025790	TBPH	CG10327	3.66484	3.34155	5.32033e-05	0.00236989
FBtr0070182	FBgn0026143	Cdc45	CG3658	3.27189	5.70134	1.94909e-06	0.000145333
FBtr0078289	FBgn0026179	Iqsec	CG32434	2.86362	3.33691	0.000460746	0.0145849
FBtr0309849	FBgn0026238	gus	CG2944	14.1458	8.36848	0.00039149	0.0126863
FBtr0309847	FBgn0026238	gus	CG2944	4.53289	6.95218	3.15041e-11	1.0019e-08
FBtr0309846	FBgn0026238	gus	CG2944	3.63532	7.71266	3.55406e-19	6.94311e-16
FBtr0330186	FBgn0026376	Rgl	CG8865	3.35819	4.15539	2.15808e-05	0.00110947
FBtr0334695	FBgn0026441	ear	CG4913	2.9641	5.36908	8.39863e-06	0.000495049
FBtr0330039	FBgn0026441	ear	CG4913	4.71151	1.52107	0.00170806	0.041585
FBtr0083082	FBgn0026441	ear	CG4913	4.29073	1.17568	0.000636524	0.0191728
FBtr0088042	FBgn0026573	ADD1	CG8290	2.10798	7.1496	1.58745e-08	2.28509e-06
FBtr0083179	FBgn0026616	alpha-Man-IIb	CG4606	2.50208	5.88054	1.58955e-07	1.73896e-05
FBtr0083114	FBgn0026634	Cog2	CG6177	2.25448	5.34474	4.13052e-05	0.00192126
FBtr0086131	FBgn0027066	Eb1	CG3265	1.17277	7.58593	0.0017471	0.0421616
FBtr0433505	FBgn0027259	Kmn1	CG1558	3.15535	4.30531	7.93551e-06	0.000469775
FBtr0087983	FBgn0027495	Smyd4-4	CG8378	2.56957	7.06238	9.06224e-10	1.87767e-07
FBtr0075363	FBgn0027500	spd-2	CG17286	1.60904	7.61762	6.67791e-06	0.00040768
FBtr0086579	FBgn0027535	botv	CG15110	2.40219	5.21225	0.000728059	0.0211384
FBtr0339122	FBgn0027548	nito	CG2910	1.68343	6.12078	0.000130276	0.00510467
FBtr0088857	FBgn0027548	nito	CG2910	1.45941	7.97351	0.000137372	0.00533683
FBtr0070846	FBgn0027564	CG3149	CG3149	2.4637	3.46211	0.00178141	0.0428134
FBtr0089548	FBgn0027572	Acox1	CG5009	2.4791	4.60013	8.94929e-05	0.00368619
FBtr0300850	FBgn0027580	Pcb	CG1516	11.431	2.87201	4.08141e-08	5.16789e-06
FBtr0330315	FBgn0027951	MTA1-like	CG2244	1.46436	6.42413	0.000787347	0.0223381
FBtr0071405	FBgn0028341	Ptpmeg2	CG32697	1.25926	6.67099	0.00171358	0.041622
FBtr0080852	FBgn0028375	heix	CG5876	1.49159	8.31954	2.4363e-06	0.000172624
FBtr0079443	FBgn0028387	chm	CG5229	2.6117	5.96976	0.00209483	0.0488854
FBtr0078305	FBgn0028427	Ilk	CG10504	1.84389	6.02929	0.000136471	0.00531694
FBtr0340463	FBgn0028474	CG4119	CG4119	2.96884	4.49193	1.23082e-05	0.000689816
FBtr0300833	FBgn0028476	Usp1	CG15817	1.91117	5.28251	0.000688126	0.0202804
FBtr0080624	FBgn0028916	CG33090	CG33090	1.63335	6.08544	0.000259471	0.00898848
FBtr0080754	FBgn0028945	CG7631	CG7631	7.89257	-0.570918	2.71798e-05	0.00134182
FBtr0333168	FBgn0029006	Smurf	CG4943	3.68809	6.38159	3.87817e-08	4.95645e-06
FBtr0088549	FBgn0029092	ced-6	CG11804	7.97802	-0.4872	2.69581e-05	0.0013357
FBtr0088548	FBgn0029092	ced-6	CG11804	2.72782	7.1183	5.46709e-11	1.55755e-08
FBtr0088550	FBgn0029092	ced-6	CG11804	4.58666	1.45195	0.000253139	0.00887609
FBtr0070698	FBgn0029715	CG11444	CG11444	1.94427	7.19675	1.39426e-05	0.000765724
FBtr0340462	FBgn0029763	Usp16-45	CG4165	3.44632	5.73286	5.10106e-05	0.00228712
FBtr0332964	FBgn0029840	raptor	CG4320	12.9105	4.26446	6.94098e-13	3.38992e-10
FBtr0070974	FBgn0029905	Nf-YC	CG3075	3.25928	5.83239	3.1938e-10	7.53022e-08
FBtr0071020	FBgn0029935	CG4615	CG4615	2.13103	5.99673	1.97731e-06	0.000146161
FBtr0071184	FBgn0030018	slpr	CG2272	13.8955	5.2397	1.04792e-18	1.59225e-15
FBtr0071213	FBgn0030049	Trf4-1	CG11265	2.84189	4.88703	7.13191e-06	0.000427758
FBtr0309871	FBgn0030082	HP1b	CG7041	2.55739	5.39799	1.48733e-05	0.00080156
FBtr0073475	FBgn0030268	Klp10A	CG1453	1.70477	6.41413	2.2005e-05	0.00112703
FBtr0343038	FBgn0030274	Lint-1	CG1908	3.42631	3.43852	0.000381794	0.0124607
FBtr0073499	FBgn0030301	HP5	CG1745	1.21585	8.22784	0.00173539	0.0420771
FBtr0073616	FBgn0030328	Amun	CG2446	2.44992	4.204	0.0018309	0.0436195
FBtr0073607	FBgn0030336	CG1578	CG1578	2.08979	4.79806	0.0010256	0.0278829
FBtr0073590	FBgn0030358	Pdzd8	CG10362	8.61918	2.34296	0.000650081	0.0193258
FBtr0339945	FBgn0030468	CG1622	CG1622	5.58803	5.27288	6.50332e-07	5.8896e-05
FBtr0073779	FBgn0030486	Set2	CG1716	3.08156	5.19241	2.8215e-06	0.000196857
FBtr0073849	FBgn0030502	tth	CG12175	1.42315	6.27158	0.000642864	0.0192789
FBtr0074001	FBgn0030625	CG5877	CG5877	2.70607	7.10795	1.72043e-13	1.06941e-10
FBtr0074189	FBgn0030693	sordd1	CG8974	8.97871	4.03229	0.0012228	0.0319729
FBtr0074185	FBgn0030693	sordd1	CG8974	3.95931	2.04834	3.23934e-05	0.00157085
FBtr0074186	FBgn0030693	sordd1	CG8974	2.55424	7.15229	2.26867e-11	7.75602e-09
FBtr0074188	FBgn0030693	sordd1	CG8974	4.18498	5.25487	3.68925e-09	6.1525e-07
FBtr0340116	FBgn0030699	CG8578	CG8578	5.95625	2.9239	3.49947e-05	0.00167913
FBtr0074258	FBgn0030724	Nipsnap	CG9212	1.45796	6.55946	0.000671514	0.0198765
FBtr0074259	FBgn0030724	Nipsnap	CG9212	3.05396	5.3794	2.90312e-05	0.00141786
FBtr0112988	FBgn0030735	CG3632	CG3632	13.0791	4.43184	1.07384e-13	6.99276e-11
FBtr0112990	FBgn0030735	CG3632	CG3632	12.8247	4.20967	1.57455e-12	6.9458e-10
FBtr0074314	FBgn0030766	mthl1	CG4521	11.0328	2.46847	8.37126e-08	9.78435e-06
FBtr0074354	FBgn0030791	CG9132	CG9132	2.18164	5.98716	1.95549e-06	0.000145333
FBtr0304839	FBgn0030812	wcy	CG8949	12.1643	3.61961	7.29024e-10	1.58244e-07
FBtr0074475	FBgn0030864	CG8173	CG8173	2.18987	7.5068	1.9184e-09	3.59372e-07
FBtr0074544	FBgn0030877	Arp8	CG7846	2.75095	5.30548	8.5657e-07	7.41367e-05
FBtr0300969	FBgn0030882	Gss1	CG6835	3.45053	1.63841	0.000245656	0.00868048
FBtr0343318	FBgn0030890	CG7536	CG7536	3.40297	0.639168	0.000125883	0.00496096
FBtr0344255	FBgn0030912	CG6023	CG6023	8.04724	-0.420519	2.42199e-05	0.00122669
FBtr0074773	FBgn0031030	Tao	CG14217	1.01199	10.801	0.000139442	0.00540191
FBtr0074771	FBgn0031030	Tao	CG14217	2.07513	8.34218	0.000159212	0.00606469
FBtr0074774	FBgn0031030	Tao	CG14217	1.30588	9.78851	3.80047e-05	0.00178596
FBtr0303999	FBgn0031030	Tao	CG14217	1.54179	9.70678	1.04376e-05	0.00059455
FBtr0340614	FBgn0031051	Ranbp21	CG12234	3.41836	4.1083	2.25018e-05	0.00114818
FBtr0074795	FBgn0031069	Abcd3	CG12703	2.12943	5.39992	0.000236779	0.00841025
FBtr0345967	FBgn0031126	Cyp6v1	CG1829	3.50761	4.58666	0.000417583	0.0133734
FBtr0078039	FBgn0031284	PGAP2	CG3876	3.33187	4.9313	3.48422e-07	3.50343e-05
FBtr0077960	FBgn0031310	Vps29	CG4764	2.41599	6.01831	7.20889e-08	8.57231e-06
FBtr0113011	FBgn0031374	Wdr62	CG7337	4.39353	0.388714	0.000693943	0.0203641
FBtr0077765	FBgn0031420	Atxn7	CG9866	3.97817	3.10246	0.00012322	0.00490825
FBtr0335126	FBgn0031456	Tnpo-SR	CG2848	3.63178	5.09601	8.62609e-07	7.41898e-05
FBtr0077715	FBgn0031456	Tnpo-SR	CG2848	6.49308	3.71997	0.00121519	0.0318348
FBtr0077670	FBgn0031491	alpha4GT1	CG17223	2.86896	4.74999	1.54612e-05	0.000822692
FBtr0077455	FBgn0031606	CG15439	CG15439	1.94201	5.72401	4.94143e-05	0.00224216
FBtr0079135	FBgn0031736	CG11030	CG11030	2.44428	6.13305	1.58041e-07	1.73896e-05
FBtr0079291	FBgn0031836	CG11050	CG11050	3.65897	7.26215	9.54777e-13	4.50227e-10
FBtr0079787	FBgn0032079	CG31886	CG31886	3.28969	4.29462	0.000738697	0.0213566
FBtr0080312	FBgn0032395	Wdr81	CG6734	2.92149	4.20637	7.02553e-05	0.00297443
FBtr0080342	FBgn0032421	crok	CG17218	3.78045	5.80105	9.28375e-09	1.41061e-06
FBtr0080405	FBgn0032454	CG5787	CG5787	2.01592	5.59981	0.000515866	0.0159423
FBtr0080438	FBgn0032480	Edem2	CG5682	3.11505	5.19495	2.82195e-05	0.00138316
FBtr0080441	FBgn0032482	Pect	CG5547	2.86025	7.12181	0.00157488	0.0392354
FBtr0080468	FBgn0032513	Stard7	CG6565	2.73126	5.51084	0.000212762	0.00767682
FBtr0081208	FBgn0032783	CG10237	CG10237	3.11803	6.54219	8.39253e-12	3.10183e-09
FBtr0081289	FBgn0032816	Nf-YB	CG10447	2.7863	4.58264	0.000101964	0.00416226
FBtr0330680	FBgn0032938	CG8671	CG8671	4.60579	4.79423	0.00131279	0.0340652
FBtr0085900	FBgn0032956	Cul2	CG1512	1.47993	7.2545	0.000321635	0.0107833
FBtr0085899	FBgn0032956	Cul2	CG1512	3.39181	5.56665	7.34728e-05	0.00309151
FBtr0086062	FBgn0033029	Not3	CG8426	2.06644	6.25625	5.13518e-06	0.000325109
FBtr0335285	FBgn0033050	Pngl	CG7865	2.49037	5.63854	2.26877e-06	0.000163291
FBtr0088880	FBgn0033236	CG14764	CG14764	1.12769	7.09225	0.00127499	0.0331472
FBtr0088642	FBgn0033339	Sec31	CG8266	1.88364	5.57656	0.000396267	0.0127805
FBtr0088628	FBgn0033379	Mys45A	CG8070	2.5619	6.51568	3.41496e-08	4.53394e-06
FBtr0088450	FBgn0033463	CG1513	CG1513	2.42031	6.08973	5.56823e-08	6.84108e-06
FBtr0088310	FBgn0033526	Caf1-105	CG12892	2.40516	6.91283	2.6458e-06	0.000185545
FBtr0088181	FBgn0033607	Uaf1	CG9062	1.37418	7.30046	7.00959e-05	0.00297443
FBtr0087886	FBgn0033757	muskelin	CG8811	2.56868	7.45785	1.96384e-10	5.06707e-08
FBtr0333103	FBgn0033757	muskelin	CG8811	15.0101	6.36463	2.58442e-33	7.06838e-30
FBtr0310499	FBgn0033802	CG17724	CG17724	12.3058	3.68082	2.10127e-10	5.22452e-08
FBtr0087668	FBgn0033845	mars	CG17064	2.26005	6.05115	1.38534e-06	0.000108877
FBtr0303759	FBgn0033984	Lap1	CG10255	2.16298	5.53897	2.45685e-05	0.00123976
FBtr0329939	FBgn0033998	row	CG8092	4.43189	5.92237	1.4225e-09	2.81923e-07
FBtr0345392	FBgn0034021	CG8180	CG8180	1.86868	5.78937	6.60269e-05	0.00284832
FBtr0087144	FBgn0034114	CG4282	CG4282	2.4514	6.3132	1.30764e-07	1.49035e-05
FBtr0087017	FBgn0034181	Paip1	CG8963	2.40693	7.06572	8.77152e-07	7.49691e-05
FBtr0086974	FBgn0034184	CG9646	CG9646	3.18448	5.80105	1.30781e-07	1.49035e-05
FBtr0086946	FBgn0034240	MESR4	CG4903	4.63029	2.52794	1.33818e-05	0.000743885
FBtr0340219	FBgn0034240	MESR4	CG4903	15.1915	6.56768	6.55058e-36	2.23948e-32
FBtr0086864	FBgn0034271	Vps50	CG4996	2.70989	6.19563	1.32003e-09	2.65462e-07
FBtr0086772	FBgn0034313	CG5726	CG5726	2.6376	6.44487	6.9077e-09	1.08578e-06
FBtr0086712	FBgn0034366	Atg7	CG5489	2.92814	4.7253	5.035e-06	0.000320249
FBtr0110971	FBgn0034389	Mctp	CG15078	2.46624	5.34779	4.92321e-05	0.00224216
FBtr0345950	FBgn0034389	Mctp	CG15078	8.31092	3.55404	0.000305109	0.0103533
FBtr0086302	FBgn0034498	CG16868	CG16868	4.31046	5.24324	5.20329e-11	1.51394e-08
FBtr0071606	FBgn0034628	Acox57D-p	CG9707	1.92774	5.26106	0.000447255	0.0141907
FBtr0071712	FBgn0034657	LBR	CG17952	13.1439	4.49941	4.63071e-14	3.33289e-11
FBtr0071771	FBgn0034708	Vps35	CG5625	2.63702	6.70065	1.28403e-06	0.000102498
FBtr0072010	FBgn0034853	Ice1	CG13550	2.46979	4.76759	6.60065e-05	0.00284832
FBtr0072013	FBgn0034858	eIF2Bdelta	CG10315	12.2212	3.60098	2.71664e-10	6.51755e-08
FBtr0072014	FBgn0034858	eIF2Bdelta	CG10315	10.439	1.95591	3.18265e-07	3.24797e-05
FBtr0308687	FBgn0035087	CG2765	CG2765	2.10795	5.01574	0.00114042	0.0304594
FBtr0273351	FBgn0035099	CG6845	CG6845	7.85142	-0.511957	3.3389e-05	0.00161341
FBtr0072532	FBgn0035106	rno	CG7036	2.38651	4.25495	0.000585418	0.0177507
FBtr0333401	FBgn0035227	Iml1	CG12090	5.85549	0.939136	0.000702412	0.0205245
FBtr0072921	FBgn0035346	CG1146	CG1146	3.72773	4.64138	0.00145745	0.0369771
FBtr0307018	FBgn0035410	MnM	CG14964	3.91183	1.64383	0.00112851	0.0302595
FBtr0332058	FBgn0035437	Strip	CG11526	1.94061	5.74439	0.000322917	0.0107968
FBtr0073209	FBgn0035498	Fit1	CG14991	1.88026	5.63333	0.000254875	0.00889136
FBtr0077085	FBgn0035617	l(3)psg2	CG5146	2.94864	6.41751	3.52495e-10	8.17011e-08
FBtr0310534	FBgn0035639	kri	CG5537	1.91101	6.20778	1.49784e-05	0.000803253
FBtr0077112	FBgn0035639	kri	CG5537	1.85808	5.17188	0.000726893	0.0211384
FBtr0077019	FBgn0035688	fmt	CG10289	1.76655	5.89082	0.00203558	0.047747
FBtr0076940	FBgn0035720	CG10077	CG10077	1.68622	8.50238	5.53542e-05	0.00243398
FBtr0076884	FBgn0035763	mrva	CG8602	1.87875	6.73778	1.4012e-05	0.000766456
FBtr0332143	FBgn0035793	CG7546	CG7546	5.53001	1.96889	9.50822e-07	8.02623e-05
FBtr0076710	FBgn0035872	Cpsf6	CG7185	1.12297	7.22038	0.00114746	0.0305878
FBtr0089493	FBgn0035981	CG4452	CG4452	1.72081	5.87917	0.00139328	0.0356801
FBtr0114600	FBgn0036059	nudE	CG8104	2.52046	3.7797	0.00178599	0.042848
FBtr0332710	FBgn0036240	CG6928	CG6928	10.0543	1.49199	5.82253e-07	5.41653e-05
FBtr0075638	FBgn0036480	Cep135	CG17081	4.38881	0.276443	0.0013219	0.034172
FBtr0333853	FBgn0036480	Cep135	CG17081	2.4423	5.36986	3.38361e-05	0.00162926
FBtr0346816	FBgn0036828	Prp6	CG6841	2.70873	5.31305	0.000209619	0.00758343
FBtr0075042	FBgn0036837	CG18135	CG18135	1.2713	6.60559	0.00161689	0.0399114
FBtr0075037	FBgn0036842	Ugt316A1	CG3797	3.60447	5.05913	2.80068e-05	0.00137767
FBtr0078277	FBgn0037021	Pcif1	CG11399	2.21982	6.55915	1.48882e-05	0.00080156
FBtr0321283	FBgn0037070	CG11309	CG11309	9.2965	0.769781	4.05294e-06	0.000267748
FBtr0331797	FBgn0037074	Tbc1d8-9	CG7324	1.80553	6.54844	2.63563e-05	0.00131541
FBtr0302592	FBgn0037109	MED1	CG7162	1.78975	6.17489	0.00157515	0.0392354
FBtr0078556	FBgn0037203	slif	CG11128	3.83636	3.73189	5.65811e-05	0.00247203
FBtr0346646	FBgn0037249	eIF3a	CG9805	2.92151	3.42093	0.000187844	0.00698033
FBtr0078926	FBgn0037252	CG14650	CG14650	2.91227	6.15112	2.09142e-10	5.22452e-08
FBtr0345174	FBgn0037279	Gmppb	CG1129	3.08821	3.6969	0.000357313	0.0118387
FBtr0078870	FBgn0037279	Gmppb	CG1129	2.67234	5.01862	0.00019107	0.00706186
FBtr0078770	FBgn0037327	PEK	CG2087	1.56753	6.77106	0.00032056	0.0107833
FBtr0289939	FBgn0037443	Tmcc	CG1021	2.1327	5.16145	0.000869997	0.02428
FBtr0081598	FBgn0037491	CG1227	CG1227	2.18446	5.50195	3.70755e-05	0.0017483
FBtr0100368	FBgn0037555	Ada2b	CG9638	2.47824	5.84373	3.76512e-07	3.73102e-05
FBtr0081807	FBgn0037555	Ada2b	CG9638	3.17481	6.16735	1.54274e-12	6.9458e-10
FBtr0081806	FBgn0037556	CG9636	CG9636	1.4939	7.39219	2.671e-05	0.00132821
FBtr0081880	FBgn0037606	CG8032	CG8032	8.43345	-0.0486574	9.50421e-06	0.000553064
FBtr0081947	FBgn0037621	M1BP	CG9797	2.02418	7.20857	6.82916e-07	6.10384e-05
FBtr0300747	FBgn0037655	Kcmf1	CG11984	10.0058	1.41597	6.33874e-07	5.77882e-05
FBtr0081968	FBgn0037657	hyx	CG11990	1.73158	6.06278	6.728e-05	0.00288418
FBtr0082029	FBgn0037687	CG8132	CG8132	3.91055	5.17636	2.95131e-09	5.17426e-07
FBtr0082061	FBgn0037700	CG8149	CG8149	1.49618	6.45624	0.000288126	0.00980129
FBtr0334617	FBgn0037720	CG8312	CG8312	10.1274	1.70756	8.01265e-07	6.97917e-05
FBtr0082091	FBgn0037734	trbd	CG9448	2.06192	5.59707	0.000247588	0.00872619
FBtr0082150	FBgn0037770	Art4	CG5358	2.22297	5.60877	0.00155438	0.0388595
FBtr0346638	FBgn0037894	Ipo9	CG5252	1.62502	6.90921	3.528e-05	0.00168102
FBtr0301219	FBgn0038098	CG7381	CG7381	3.51889	2.04768	7.95715e-05	0.0033175
FBtr0305052	FBgn0038197	foxo	CG3143	6.58467	1.394	0.000258382	0.00898848
FBtr0330045	FBgn0038233	HtrA2	CG8464	1.61093	5.89224	0.00196392	0.0462248
FBtr0083123	FBgn0038316	CG6276	CG6276	2.42308	5.8753	7.83984e-07	6.87242e-05
FBtr0083115	FBgn0038325	Atg4b	CG6194	2.60102	4.8275	5.3521e-05	0.00237307
FBtr0083240	FBgn0038388	CG4287	CG4287	2.43812	5.22468	0.00154693	0.0387441
FBtr0083325	FBgn0038419	CG14879	CG14879	5.53351	2.65304	0.000221541	0.00797256
FBtr0083400	FBgn0038478	cal1	CG5148	1.16577	7.28753	0.000584397	0.0177507
FBtr0083490	FBgn0038533	CG7523	CG7523	2.92423	6.22961	4.40418e-11	1.30929e-08
FBtr0089412	FBgn0038535	alt	CG18212	2.08964	5.28113	0.00113558	0.0303895
FBtr0089415	FBgn0038535	alt	CG18212	2.31557	5.34381	0.000281907	0.00965871
FBtr0083539	FBgn0038564	CG7785	CG7785	2.4309	6.0126	1.61467e-07	1.75242e-05
FBtr0083609	FBgn0038584	mTerf5	CG7175	2.21012	4.83822	0.000843236	0.0237269
FBtr0084324	FBgn0039016	Dcr-1	CG4792	3.33983	3.32408	0.00188306	0.0447063
FBtr0113270	FBgn0039026	CG7029	CG7029	5.88684	4.06648	0.00143673	0.0365871
FBtr0084368	FBgn0039056	CenB1A	CG6742	1.97964	7.01699	4.56524e-08	5.67542e-06
FBtr0084496	FBgn0039132	AP-1sigma	CG5864	1.50299	6.674	0.000384658	0.0124945
FBtr0084578	FBgn0039157	Myo95E	CG5501	8.95845	3.77505	0.000648199	0.0193118
FBtr0084629	FBgn0039188	Golgin84	CG17785	1.54101	6.07418	0.000789034	0.0223396
FBtr0089906	FBgn0039207	Cftr	CG5789	2.73155	4.53688	2.56615e-05	0.00128543
FBtr0089916	FBgn0039215	CG6695	CG6695	2.90883	5.13362	4.60234e-06	0.0002997
FBtr0084710	FBgn0039241	CG11089	CG11089	1.50504	6.33534	0.000181142	0.00678662
FBtr0084762	FBgn0039266	CG11791	CG11791	10.4291	1.85288	2.31354e-07	2.41509e-05
FBtr0113288	FBgn0039350	jigr1	CG17383	2.81889	4.37358	0.00148498	0.037467
FBtr0113289	FBgn0039358	Idh3g	CG5028	2.09168	7.35656	3.94951e-09	6.50718e-07
FBtr0301390	FBgn0039528	dsd	CG5634	11.7871	3.17127	3.52387e-09	6.02361e-07
FBtr0085270	FBgn0039557	CG12259	CG12259	2.15805	4.56131	0.000861457	0.0240908
FBtr0085254	FBgn0039562	Gp93	CG5520	1.04115	8.16001	0.00110375	0.0297121
FBtr0085286	FBgn0039581	Moca-cyp	CG1866	2.20849	5.88836	9.91215e-06	0.000574359
FBtr0085322	FBgn0039600	Prp39	CG1646	12.7218	4.10617	4.00877e-12	1.66121e-09
FBtr0085342	FBgn0039623	CG1951	CG1951	3.29647	6.8069	3.49278e-15	2.98524e-12
FBtr0085416	FBgn0039634	alpha-Man-Ib	CG11874	1.9935	6.78202	7.04097e-07	6.25229e-05
FBtr0085382	FBgn0039640	superdeath	CG14516	2.84887	5.20309	6.01325e-07	5.51887e-05
FBtr0085383	FBgn0039640	superdeath	CG14516	2.46808	6.05493	1.97797e-05	0.0010324
FBtr0334707	FBgn0039730	CG7903	CG7903	12.9753	4.33603	2.90232e-13	1.72562e-10
FBtr0085548	FBgn0039733	CG11504	CG11504	2.44764	5.25186	0.000252885	0.00887609
FBtr0085547	FBgn0039733	CG11504	CG11504	2.21874	5.18178	0.000464888	0.0146146
FBtr0339142	FBgn0039767	CG2218	CG2218	1.27299	7.09749	0.000253838	0.00887784
FBtr0085627	FBgn0039767	CG2218	CG2218	2.16942	6.76863	3.60608e-07	3.5995e-05
FBtr0085758	FBgn0039831	CG12054	CG12054	3.49117	5.53492	2.06802e-07	2.22231e-05
FBtr0085802	FBgn0039858	CycG	CG11525	2.76857	3.52587	0.00116457	0.0308635
FBtr0085803	FBgn0039858	CycG	CG11525	1.42635	7.62976	0.000710041	0.0207032
FBtr0085957	FBgn0039972	Marf1	CG17018	2.78078	9.10964	1.368e-19	3.11791e-16
FBtr0306236	FBgn0039972	Marf1	CG17018	1.89733	7.22212	1.34406e-07	1.51901e-05
FBtr0085956	FBgn0039972	Marf1	CG17018	2.69256	10.0126	4.13877e-19	7.07472e-16
FBtr0085189	FBgn0040080	pins	CG5692	1.15444	8.70286	0.00147684	0.0373997
FBtr0077633	FBgn0041111	lilli	CG8817	1.34153	6.72511	0.000395831	0.0127805
FBtr0336699	FBgn0041585	Orai	CG11430	2.0598	5.31243	0.000506312	0.0157359
FBtr0075679	FBgn0041604	dlp	CG32146	1.96596	5.49695	0.000281996	0.00965871
FBtr0088937	FBgn0042135	Gdap2	CG18812	3.29585	5.40938	0.00182135	0.0434676
FBtr0072866	FBgn0042712	HBS1	CG1898	10.4987	3.56413	1.2619e-10	3.4513e-08
FBtr0073642	FBgn0043001	Chrac-16	CG15736	3.76813	5.39054	1.89132e-09	3.5922e-07
FBtr0339625	FBgn0043001	Chrac-16	CG15736	3.4985	4.69307	1.23295e-06	9.91803e-05
FBtr0078084	FBgn0043364	cbt	CG4427	7.42367	4.93758	0.000207654	0.00753229
FBtr0303902	FBgn0043456	Ndf	CG4747	1.3217	8.06204	5.40872e-05	0.00238594
FBtr0273268	FBgn0043457	CG5180	CG5180	3.3491	6.00353	5.97517e-09	9.613e-07
FBtr0085806	FBgn0043900	pygo	CG11518	3.02883	4.92822	1.31765e-06	0.000104155
FBtr0330085	FBgn0045862	btz	CG12878	1.81371	6.20847	7.01713e-05	0.00297443
FBtr0340222	FBgn0046687	Tre1	CG3171	12.1483	6.55532	8.58459e-10	1.80607e-07
FBtr0087306	FBgn0050085	Rif1	CG30085	1.43983	7.31214	0.000116447	0.00468357
FBtr0071617	FBgn0050390	Sgf29	CG30390	2.14667	5.68141	1.00211e-05	0.000576082
FBtr0082479	FBgn0051211	CG31211	CG31211	3.3767	3.51347	9.4877e-05	0.00388456
FBtr0290059	FBgn0051678	CG31678	CG31678	2.86907	3.79758	0.00033972	0.0113309
FBtr0080462	FBgn0051729	CG31729	CG31729	2.26336	5.47503	1.17764e-05	0.000662724
FBtr0345639	FBgn0051955	CG31955	CG31955	2.94667	0.698082	0.000915065	0.0252892
FBtr0089096	FBgn0051992	gw	CG31992	1.21062	8.99858	0.00167804	0.0411978
FBtr0089154	FBgn0051997	CG31997	CG31997	6.23656	0.87341	0.000464476	0.0146146
FBtr0113417	FBgn0052000	anne	CG32000	1.12111	7.53745	0.00123438	0.032214
FBtr0075784	FBgn0052133	Ptip	CG32133	2.01413	5.56079	0.000114321	0.00461164
FBtr0075125	FBgn0052195	CG32195	CG32195	6.89579	0.84104	0.000426839	0.0136061
FBtr0306600	FBgn0052451	SPoCk	CG32451	10.4223	2.38186	9.20329e-07	7.81708e-05
FBtr0300978	FBgn0052495	Gss2	CG32495	2.9613	1.27381	0.00150996	0.0379572
FBtr0346016	FBgn0052533	CG32533	CG32533	10.0788	1.75167	1.51517e-06	0.000115754
FBtr0074184	FBgn0052581	sordd2	CG32581	2.54237	7.17285	2.92209e-12	1.24874e-09
FBtr0302517	FBgn0053144	CG33144	CG33144	3.17365	0.904846	0.000767482	0.0218652
FBtr0087684	FBgn0053156	Nadk1b	CG33156	4.47193	6.81421	2.23259e-07	2.34851e-05
FBtr0074162	FBgn0053180	Ranbp16	CG33180	2.57162	6.90467	9.24393e-06	0.000540217
FBtr0113452	FBgn0053181	CG33181	CG33181	12.2527	3.61572	2.23933e-10	5.46837e-08
FBtr0088688	FBgn0053199	CG33199	CG33199	3.488	4.62078	5.04656e-07	4.75943e-05
FBtr0085777	FBgn0061476	Zwilch	CG18729	2.00012	5.05831	0.00063887	0.0192012
FBtr0070644	FBgn0066114	GlcAT-I	CG32775	3.01014	4.82346	7.81578e-06	0.000464699
FBtr0089482	FBgn0067783	DPCoAC	CG4241	10.6878	2.06724	1.20568e-07	1.39726e-05
FBtr0089480	FBgn0067783	DPCoAC	CG4241	7.70168	-0.693514	4.03527e-05	0.00188335
FBtr0306333	FBgn0085423	GramD1B	CG34394	10.1283	2.16886	1.8823e-06	0.000141431
FBtr0089161	FBgn0085432	pan	CG34403	9.39032	0.821264	1.6003e-06	0.000120907
FBtr0112672	FBgn0085436	Not1	CG34407	11.465	2.84481	1.29323e-08	1.9016e-06
FBtr0112691	FBgn0085444	mute	CG34415	2.94127	6.50357	2.36111e-08	3.19685e-06
FBtr0333420	FBgn0085470	lmgB	CG34441	2.95926	4.95163	0.00174578	0.0421616
FBtr0085241	FBgn0086346	ALiX	CG12876	1.37803	7.22231	6.91158e-05	0.00295362
FBtr0083255	FBgn0086370	sra	CG6072	1.73567	8.67242	9.27213e-09	1.41061e-06
FBtr0081156	FBgn0086445	l(2)37Cd	CG10563	2.23016	4.78341	0.000232167	0.00831122
FBtr0089593	FBgn0086676	spin	CG8428	13.2494	4.60767	1.24904e-14	9.48926e-12
FBtr0344158	FBgn0086686	l(3)L1231	CG7832	2.01002	5.16971	0.000516448	0.0159423
FBtr0082975	FBgn0086686	l(3)L1231	CG7832	3.39048	6.11356	1.23128e-06	9.91803e-05
FBtr0077674	FBgn0250786	Chd1	CG3733	1.63449	5.67094	0.00144522	0.036735
FBtr0074454	FBgn0250788	beta-Spec	CG5870	11.4215	2.79133	1.22292e-08	1.81776e-06
FBtr0083264	FBgn0250823	gish	CG6963	3.00619	1.60595	0.000754685	0.0216217
FBtr0301304	FBgn0250823	gish	CG6963	1.5457	6.07548	0.000943306	0.0259551
FBtr0334606	FBgn0250823	gish	CG6963	2.14918	8.36206	5.58142e-12	2.18074e-09
FBtr0083263	FBgn0250823	gish	CG6963	3.08269	3.7434	0.000123828	0.00490825
FBtr0308691	FBgn0259216	RhoGAP102A	CG42316	2.94068	2.20526	0.00164414	0.0405109
FBtr0299789	FBgn0259227	CG42327	CG42327	3.38159	2.21594	0.0017943	0.0429721
FBtr0332386	FBgn0259242	CG42340	CG42340	7.74882	-0.694833	4.32683e-05	0.00199896
FBtr0299975	FBgn0259720	CG42374	CG42374	2.28022	4.81118	0.00120443	0.0316364
FBtr0300000	FBgn0259734	Nost	CG42388	2.25388	6.26224	0.00135948	0.0349454
FBtr0074807	FBgn0259789	zld	CG12701	2.56195	5.73426	3.81553e-06	0.000255985
FBtr0345014	FBgn0259789	zld	CG12701	3.10634	3.487	0.00205781	0.0481858
FBtr0333577	FBgn0259824	Hip14	CG6017	1.11333	7.7148	0.00174813	0.0421616
FBtr0310430	FBgn0259982	Uxt	CG15266	2.28847	5.08453	0.000104351	0.00424703
FBtr0074825	FBgn0260397	Su(var)3-3	CG17149	2.55664	5.42193	1.45535e-06	0.000112549
FBtr0300664	FBgn0260401	MED9	CG42517	2.03027	4.4983	0.00182056	0.0434676
FBtr0074386	FBgn0260748	CG5004	CG5004	2.06145	5.41487	0.000382764	0.0124626
FBtr0301275	FBgn0260771	Larp7	CG42569	2.56695	5.81351	4.86368e-07	4.6188e-05
FBtr0111114	FBgn0260799	p120ctn	CG17484	1.5373	9.94011	5.60293e-08	6.84108e-06
FBtr0330243	FBgn0260934	par-1	CG8201	1.42888	7.707	7.49664e-05	0.00314468
FBtr0086086	FBgn0261403	sxc	CG10392	1.66505	7.5305	0.000548065	0.0167669
FBtr0083619	FBgn0261532	cdm	CG7212	1.55648	7.19358	1.15513e-05	0.000652743
FBtr0302722	FBgn0261617	nej	CG15319	9.09879	0.630171	3.18356e-06	0.000220991
FBtr0303274	FBgn0261802	CG42748	CG42748	10.6982	2.13704	1.5671e-07	1.73896e-05
FBtr0074805	FBgn0261811	pico	CG11940	2.41945	4.46949	0.000307321	0.0104025
FBtr0306562	FBgn0261985	Ptpmeg	CG1228	2.58251	5.6124	7.08312e-06	0.000426704
FBtr0084898	FBgn0261986	RASSF8	CG5053	1.219	7.2031	0.00170875	0.041585
FBtr0304026	FBgn0262103	Sik3	CG42856	1.78207	6.16846	5.09976e-05	0.00228712
FBtr0329964	FBgn0262126	Sec24CD	CG10882	2.3028	4.41776	0.000378678	0.0123886
FBtr0084645	FBgn0262167	ana1	CG6631	13.7654	5.11732	5.31303e-18	6.60507e-15
FBtr0074974	FBgn0262517	Ltn1	CG32210	2.51373	5.7524	0.000645804	0.0193118
FBtr0334305	FBgn0262582	cic	CG43122	3.11687	5.08093	5.24188e-05	0.00234257
FBtr0305301	FBgn0262614	pyd	CG43140	2.43955	5.42864	0.0011604	0.0308126
FBtr0070686	FBgn0262699	fzr	CG3000	1.15619	7.51118	0.000748485	0.0215485
FBtr0332043	FBgn0262714	Sap130	CG11006	9.34928	0.824582	3.66163e-06	0.000247885
FBtr0304989	FBgn0262733	Src64B	CG7524	1.90708	6.35968	0.000945946	0.0259755
FBtr0087614	FBgn0262739	AGO1	CG6671	1.7215	6.89355	2.48537e-05	0.00124954
FBtr0306231	FBgn0262872	milt	CG43227	4.86794	5.05413	1.70164e-08	2.39896e-06
FBtr0072216	FBgn0263006	SERCA	CG3725	1.14935	7.92642	0.000471158	0.0147622
FBtr0088276	FBgn0263102	psq	CG2368	10.4802	5.12508	9.21572e-06	0.000540217
FBtr0330149	FBgn0263108	BtbVII	CG43365	10.6342	2.14143	2.08012e-07	2.22231e-05
FBtr0310381	FBgn0263738	Ada2a	CG43663	9.61649	1.27987	2.2435e-06	0.00016319
FBtr0305694	FBgn0263929	jvl	CG43162	1.44867	8.3736	2.08554e-06	0.000152512
FBtr0330262	FBgn0263993	CG43736	CG43736	2.5547	5.56748	4.29714e-06	0.000282517
FBtr0343358	FBgn0264449	CG43867	CG43867	5.0549	2.85919	0.00211791	0.0493398
FBtr0334130	FBgn0264747	CG44005	CG44005	3.1615	7.2042	1.47669e-16	1.34625e-13
FBtr0334131	FBgn0264747	CG44005	CG44005	3.87617	5.16838	1.05867e-08	1.59092e-06
FBtr0299742	FBgn0265998	Doa	CG42320	3.13666	6.84669	2.68357e-11	8.73757e-09
FBtr0299748	FBgn0265998	Doa	CG42320	3.89888	6.89915	4.54115e-07	4.37326e-05
FBtr0343135	FBgn0266000	CG44774	CG44774	7.22292	1.21193	0.000471743	0.0147622
FBtr0305603	FBgn0266019	rudhira	CG43154	12.3318	3.72515	1.60957e-10	4.23286e-08
FBtr0339155	FBgn0266053	Patr-1	CG5208	2.27414	9.15607	3.90263e-13	2.13474e-10
FBtr0345623	FBgn0266627	asRNA:CR45134	CR45134	7.18374	-1.17263	0.000105408	0.00427731
FBtr0086709	FBgn0266671	Sec6	CG5341	3.77121	5.21366	1.06029e-09	2.1641e-07
FBtr0084034	FBgn0266674	Sec15	CG7034	2.09378	4.32976	0.00170842	0.041585
FBtr0345102	FBgn0266696	Svil	CG45186	2.66637	5.1	3.66012e-06	0.000247885
FBtr0345854	FBgn0266958	lncRNA:CR45409	CR45409	2.65399	2.05715	0.00131614	0.0340876
FBtr0086570	FBgn0267351	Topors	CG15104	4.49506	5.34398	5.12325e-12	2.0606e-09
FBtr0346766	FBgn0267428	DIP-lambda	CG45781	2.2065	4.53245	0.00109241	0.0295231
FBtr0334539	FBgn0267698	Pak	CG10295	9.17455	0.735804	4.03158e-06	0.000267631
FBtr0330049	FBgn0283468	slmb	CG3412	1.81631	7.37983	3.81601e-05	0.00178712
FBtr0070596	FBgn0283657	Tlk	CG34412	2.48274	4.39095	0.000809379	0.0228683
FBtr0299581	FBgn0283657	Tlk	CG34412	1.14087	7.27338	0.00118821	0.0313683
FBtr0481732	FBgn0283657	Tlk	CG34412	1.37449	6.12761	0.00106187	0.0288117
FBtr0076977	FBgn0286051	Rexo5	CG8368	2.22642	6.17835	5.94426e-07	5.49242e-05
FBtr0085417	FBgn0288875	Cul5	CG1401	1.80538	6.1688	2.03249e-05	0.00105153
