## Supplementary material for "Nanos downregulates maternal mRNAs in germline during *Drosophila* early embryogenesis": Table S5

### Sheet: tableS5
Table S5	Primer sequences for RT-qPCR analysis
Primer names	Primer sequences (5′-3′)
Act5C_RT_F_1	TGCCAACACCGTGCTGTCCG
Act5C_RT_R_1	TGCGGTGCACAATGGAGGGG
CycB_qP_F_1	GCGTCCGCTGCCGATTCACT
CycB_qP_R_1	CCGGCCCGGTGGTTTCCATT
